# Complete genomes of DNA viruses in faecal samples from small terrestrial mammals in Spain

**DOI:** 10.1101/2024.11.12.623162

**Authors:** Jaime Buigues, Adrià Viñals, Raquel Martínez-Recio, Juan S. Monrós, Rafael Sanjuán, José M. Cuevas

**Affiliations:** Institute for Integrative Systems Biology (I2SysBio), Universitat de València and Consejo Superior de Investigaciones Científicas, València, Spain; Institut Cavanilles de Biodiversitat i Biologia Evolutiva, Universitat de València, València, Spain; Department of Genetics, Universitat de València, València, Spain

**Author notes:** Competing interests: The authors declare no competing interests.

**Keywords:** DNA viruses, metagenomics, viral emergence, viromics, zoonotic viruses

## Abstract

Viromics studies are allowing us to understand not only the enormous diversity of the virosphere, but also the potential threat posed by emerging viruses. Regarding the latter, the main concern lies in monitoring the presence of RNA viruses, but the zoonotic potential of some DNA viruses, on which we have focused in the present study, should also be highlighted. For this purpose, we analysed 160 faecal samples from 14 species belonging to three orders of small terrestrial mammals (i.e. *Rodentia, Lagomorpha* and *Eulypotyphla*). This allowed us to identify a total of 25 complete or near-complete genomes belonging to the families *Papillomaviridae, Polyomaviridae, Adenoviridae, Circoviridae* and *Genomoviridae*, 18 of which could be considered new species or types. Our results provide a significant increase in the number of complete genomes of DNA viruses of European origin with zoonotic potential in databases, which are at present clearly under-represented compared to RNA viruses.
