## Supplementary material for "Complete genomes of DNA viruses in faecal samples from small terrestrial mammals in Spain": Table S1

### Sheet: Supplementary Table S1
Supplementary Table S1. Small mammal species, collection sites, pool distribution, and inhibitory potential of each sample
Pool	Species	Number of samples	Sample ID	Collection point	Date of collection	Trap type	Age of the individual	Sex of the individual	VSV Inactivation
P37	Mus musculus	NA	914	Madrid	23.11.2022	Direct sample collection without trapping	Unknown	Unknown	No
P37	Mus musculus	NA	919	Madrid	23.11.2022	Direct sample collection without trapping	Unknown	Unknown	No
P38	Apodemus sylvaticus	NA	261	Serra, València	08.03.2022	Mesh trap	Adult	M	No
P38	Apodemus sylvaticus	NA	267	Serra, València	08.03.2022	Mesh trap	Adult	M	No
P38	Apodemus sylvaticus	NA	276	Serra, València	08.03.2022	Mesh trap	Adult	M	No
P38	Apodemus sylvaticus	NA	284	Serra, València	08.03.2022	Mesh trap	Adult	M	No
P38	Apodemus sylvaticus	NA	304	Serra, València	08.03.2022	Mesh trap	Adult	Unknown	No
P38	Apodemus sylvaticus	NA	307	Serra, València	08.03.2022	Mesh trap	Adult	F	No
P38	Apodemus sylvaticus	NA	311	Serra, València	08.03.2022	Mesh trap	Adult	Unknown	No
P39	Apodemus sylvaticus	NA	354	Espeja, Salamanca	05.05.2022	Sherman trap	Adult	M	No
P39	Apodemus sylvaticus	NA	325	Espeja, Salamanca	04.05.2022	Sherman trap	Adult	F	No
P39	Apodemus sylvaticus	NA	366	Matalascañas, Huelva	11.05.2022	Sherman trap	Adult	F	No
P39	Apodemus sylvaticus	NA	376	Matalascañas, Huelva	12.05.2022	Sherman trap	Adult	M	No
P39	Apodemus sylvaticus	NA	639	Pozas de Valcaba, Liérganes, Cantabria	27.07.2022	Sherman trap	Adult	M	No
P39	Apodemus sylvaticus	NA	641	Pozas de Valcaba, Liérganes, Cantabria	27.07.2022	Sherman trap	Adult	F	No
P39	Apodemus sylvaticus	NA	685	Canal de la Mina, Guarnizo, Cantabria	30.07.2022	Sherman trap	Adult	F	No
P40	Crocidura russula	NA	405	Turís, Valencia	25.05.2022	Sherman trap	Adult	F	No
P40	Crocidura russula	NA	412	Turís, Valencia	26.05.2022	Sherman trap	Adult	F	No
P40	Crocidura russula	NA	415	Turís, Valencia	26.05.2022	Sherman trap	Adult	F	No
P40	Crocidura russula	NA	578	Jaraguas, València	29.06.2022	Sherman trap	Adult	F	No
P40	Crocidura russula	NA	580	San Juan de Requena, València	29.06.2022	Sherman trap	Adult	M	No
P40	Crocidura russula	NA	582	San Juan de Requena, València	29.06.2022	Sherman trap	Adult	F	No
P41	Eliomys quercinus	NA	588	La Canyada, Alacant	05.07.2022	Nest-box trap	Adult	F	No
P41	Eliomys quercinus	NA	590	La Canyada, Alacant	05.07.2022	Nest-box trap	Newborn	F	No
P41	Eliomys quercinus	NA	593	La Canyada, Alacant	05.07.2022	Nest-box trap	Adult	M	No
P41	Eliomys quercinus	NA	595	La Canyada, Alacant	05.07.2022	Nest-box trap	Adult	F	No
P41	Eliomys quercinus	NA	598	La Canyada, Alacant	06.07.2022	Nest-box trap	Adult	M	No
P41	Eliomys quercinus	NA	604	La Canyada, Alacant	06.07.2022	Nest-box trap	Juvenile	F	No
P41	Eliomys quercinus	NA	606	La Canyada, Alacant	06.07.2022	Nest-box trap	Newborn	F	No
P42	Mus spretus	NA	18	Paterna, València	29.05.2022	Ugglan trap	Adult	M	No
P42	Mus spretus	NA	22	Paterna, València	29.05.2022	Ugglan trap	Adult	M	No
P42	Mus spretus	NA	41	Paterna, València	29.05.2022	Ugglan trap	Adult	M	No
P42	Mus spretus	NA	44	Paterna, València	29.05.2022	Ugglan trap	Adult	M	No
P42	Mus spretus	NA	47	Paterna, València	29.05.2022	Ugglan trap	Adult	M	No
P42	Mus spretus	NA	49	Paterna, València	29.05.2022	Ugglan trap	Adult	M	No
P42	Mus spretus	NA	52	Paterna, València	29.05.2022	Ugglan trap	Adult	M	No
P42	Mus spretus	NA	64	Paterna, València	29.05.2022	Ugglan trap	Adult	M	No
P42	Mus spretus	NA	71	Paterna, València	29.05.2022	Ugglan trap	Adult	M	No
P42	Mus spretus	NA	76	Paterna, València	29.05.2022	Ugglan trap	Adult	M	No
P42	Mus spretus	NA	79	Paterna, València	29.05.2022	Ugglan trap	Adult	M	No
P42	Mus spretus	NA	87	Paterna, València	29.05.2022	Ugglan trap	Adult	M	No
P43	Mus spretus	NA	95	Paterna, València	29.05.2022	Ugglan trap	Adult	M	No
P43	Mus spretus	NA	103	Paterna, València	29.05.2022	Ugglan trap	Adult	M	No
P43	Mus spretus	NA	107	Paterna, València	29.05.2022	Ugglan trap	Adult	M	No
P43	Mus spretus	NA	111	Paterna, València	29.05.2022	Ugglan trap	Adult	M	No
P43	Mus spretus	NA	115	Paterna, València	29.05.2022	Ugglan trap	Adult	M	No
P43	Mus spretus	NA	124	Paterna, València	29.05.2022	Ugglan trap	Adult	M	No
P43	Mus spretus	NA	128	Paterna, València	29.05.2022	Ugglan trap	Adult	M	No
P43	Mus spretus	NA	133	Paterna, València	29.05.2022	Ugglan trap	Adult	M	No
P43	Mus spretus	NA	147	Paterna, València	29.05.2022	Ugglan trap	Adult	M	No
P43	Mus spretus	NA	159	Paterna, València	29.05.2022	Ugglan trap	Adult	M	No
P43	Mus spretus	NA	170	Paterna, València	29.05.2022	Ugglan trap	Adult	M	No
P43	Mus spretus	NA	174	Paterna, València	29.05.2022	Ugglan trap	Adult	M	No
P44	Mus spretus	NA	187	Paterna, València	29.05.2022	Ugglan trap	Adult	M	No
P44	Mus spretus	NA	193	Paterna, València	29.05.2022	Ugglan trap	Adult	M	No
P44	Mus spretus	NA	195	Paterna, València	29.05.2022	Ugglan trap	Adult	M	No
P44	Mus spretus	NA	199	Paterna, València	29.05.2022	Ugglan trap	Adult	M	No
P44	Mus spretus	NA	201	Paterna, València	29.05.2022	Ugglan trap	Adult	M	No
P44	Mus spretus	NA	204	Paterna, València	29.05.2022	Ugglan trap	Adult	M	No
P44	Mus spretus	NA	221	Paterna, València	29.05.2022	Ugglan trap	Adult	M	No
P44	Mus spretus	NA	229	Paterna, València	29.05.2022	Ugglan trap	Adult	M	No
P44	Mus spretus	NA	233	Paterna, València	29.05.2022	Ugglan trap	Adult	M	No
P44	Mus spretus	NA	247	Paterna, València	29.05.2022	Ugglan trap	Adult	M	No
P44	Mus spretus	NA	331	Espeja, Salamanca	05.05.2022	Sherman trap	Adult	M	No
P44	Mus spretus	NA	362	Matalascañas, Huelva	11.05.2022	Sherman trap	Adult	M	No
P45	Rattus rattus	NA	6	Paterna, València	30.07.2022	Sherman trap	Adult	M	No
P45	Rattus rattus	NA	10	Paterna, València	30.07.2022	Sherman trap	Adult	M	No
P45	Rattus rattus	NA	34	Paterna, València	30.07.2022	Sherman trap	Adult	M	No
P45	Rattus rattus	NA	206	Paterna, València	30.07.2022	Sherman trap	Adult	M	No
P46	Myodes glareolus	NA	637	Pozas de Valcaba, Liérganes, Cantabria	27.07.2022	Sherman trap	Adult	F	No
P46	Myodes glareolus	NA	671	Pozas de Valcaba, Liérganes, Cantabria	30.07.2022	Sherman trap	Adult	M	No
P46	Myodes glareolus	NA	674	Canal de la Mina, Guarnizo, Cantabria	30.07.2022	Sherman trap	Adult	F	No
P47	Sorex coronatus	NA	646	Pozas de Valcaba, Liérganes, Cantabria	28.07.2022	Sherman trap	Adult	F	No
P48	Rattus norvegivus	NA	898	Madrid	26.10.2022	Direct sample collection without trapping	Unknown	Unknown	No
P48	Rattus norvegivus	NA	902	Madrid	26.10.2022	Direct sample collection without trapping	Unknown	Unknown	No
P49	Erinaceus europaeus	NA	618	San Antonio de Benagéber, València	19.06.2022	Direct sample collection without trapping	Juvenile	Unknown	No
NA	Apodemus sylvaticus	NA	279	Serra, València	08.03.2022	Mesh trap	Adult	M	Yes
NA	Apodemus sylvaticus	NA	290	Serra, València	08.03.2022	Mesh trap	Adult	M	Yes
NA	Apodemus sylvaticus	NA	294	Serra, València	08.03.2022	Mesh trap	Adult	Unknown	Yes
NA	Apodemus sylvaticus	NA	313	Espeja, Salamanca	04.05.2022	Sherman trap	Adult	M	Yes
NA	Apodemus sylvaticus	NA	314	Espeja, Salamanca	04.05.2022	Sherman trap	Adult	M	Yes
NA	Apodemus sylvaticus	NA	320	Espeja, Salamanca	04.05.2022	Sherman trap	Adult	F	Yes
NA	Apodemus sylvaticus	NA	321	Espeja, Salamanca	05.05.2022	Sherman trap	Adult	F	Yes
NA	Apodemus sylvaticus	NA	322	Espeja, Salamanca	04.05.2022	Sherman trap	Adult	F	Yes
NA	Apodemus sylvaticus	NA	324	Espeja, Salamanca	04.05.2022	Sherman trap	Adult	M	Yes
NA	Apodemus sylvaticus	NA	326	Espeja, Salamanca	04.05.2022	Sherman trap	Adult	F	Yes
NA	Apodemus sylvaticus	NA	327	Espeja, Salamanca	04.05.2022	Sherman trap	Adult	F	Yes
NA	Apodemus sylvaticus	NA	328	Espeja, Salamanca	04.05.2022	Sherman trap	Adult	M	Yes
NA	Apodemus sylvaticus	NA	335	Espeja, Salamanca	05.05.2022	Sherman trap	Adult	M	Yes
NA	Apodemus sylvaticus	NA	336	Espeja, Salamanca	05.05.2022	Sherman trap	Adult	M	Yes
NA	Apodemus sylvaticus	NA	337	Espeja, Salamanca	05.05.2022	Sherman trap	Adult	M	Yes
NA	Apodemus sylvaticus	NA	338	Espeja, Salamanca	05.05.2022	Sherman trap	Adult	M	Yes
NA	Apodemus sylvaticus	NA	339	Espeja, Salamanca	05.05.2022	Sherman trap	Adult	M	Yes
NA	Apodemus sylvaticus	NA	340	Espeja, Salamanca	05.05.2022	Sherman trap	Adult	F	Yes
NA	Apodemus sylvaticus	NA	341	Espeja, Salamanca	05.05.2022	Sherman trap	Adult	M	Yes
NA	Apodemus sylvaticus	NA	342	Espeja, Salamanca	05.05.2022	Sherman trap	Adult	F	Yes
NA	Apodemus sylvaticus	NA	343	Espeja, Salamanca	05.05.2022	Sherman trap	Adult	M	Yes
NA	Apodemus sylvaticus	NA	344	Espeja, Salamanca	05.05.2022	Sherman trap	Adult	M	Yes
NA	Apodemus sylvaticus	NA	345	Espeja, Salamanca	05.05.2022	Sherman trap	Adult	F	Yes
NA	Apodemus sylvaticus	NA	346	Espeja, Salamanca	05.05.2022	Sherman trap	Adult	M	Yes
NA	Apodemus sylvaticus	NA	347	Espeja, Salamanca	05.05.2022	Sherman trap	Adult	M	Yes
NA	Apodemus sylvaticus	NA	348	Espeja, Salamanca	05.05.2022	Sherman trap	Adult	M	Yes
NA	Apodemus sylvaticus	NA	350	Espeja, Salamanca	05.05.2022	Sherman trap	Adult	M	Yes
NA	Apodemus sylvaticus	NA	351	Espeja, Salamanca	05.05.2022	Sherman trap	Adult	M	Yes
NA	Apodemus sylvaticus	NA	352	Espeja, Salamanca	05.05.2022	Sherman trap	Adult	F	Yes
NA	Apodemus sylvaticus	NA	353	Espeja, Salamanca	05.05.2022	Sherman trap	Adult	F	Yes
NA	Apodemus sylvaticus	NA	359	Matalascañas, Huelva	11.05.2022	Sherman trap	Adult	M	Yes
NA	Apodemus sylvaticus	NA	369	Matalascañas, Huelva	11.05.2022	Sherman trap	Adult	M	Yes
NA	Crocidura russula	NA	357	Matalascañas, Huelva	11.05.2022	Sherman trap	Adult	F	Yes
NA	Crocidura russula	NA	408	Turís, Valencia	25.05.2022	Sherman trap	Adult	F	Yes
NA	Eliomys quercinus	NA	370	Matalascañas, Huelva	11.05.2022	Sherman trap	Adult	M	Yes
NA	Eliomys quercinus	NA	587	La Canyada, Alacant	05.07.2022	Nest-box	Adult	F	Yes
NA	Eliomys quercinus	NA	591	La Canyada, Alacant	05.07.2022	Nest-box	Newborn	M	Yes
NA	Eliomys quercinus	NA	592	La Canyada, Alacant	05.07.2022	Nest-box	Adult	F	Yes
NA	Eliomys quercinus	NA	594	La Canyada, Alacant	05.07.2022	Nest-box	Adult	M	Yes
NA	Eliomys quercinus	NA	596	La Canyada, Alacant	05.07.2022	Nest-box	Adult	F	Yes
NA	Eliomys quercinus	NA	597	La Canyada, Alacant	06.07.2022	Nest-box	Adult	M	Yes
NA	Eliomys quercinus	NA	599	La Canyada, Alacant	06.07.2022	Nest-box	Adult	M	Yes
NA	Eliomys quercinus	NA	600	La Canyada, Alacant	06.07.2022	Nest-box	Adult	M	Yes
NA	Eliomys quercinus	NA	601	La Canyada, Alacant	06.07.2022	Nest-box	Adult	F	Yes
NA	Eliomys quercinus	NA	602	La Canyada, Alacant	06.07.2022	Nest-box	Juvenile	F	Yes
NA	Eliomys quercinus	NA	605	La Canyada, Alacant	06.07.2022	Nest-box	Adult	F	Yes
NA	Eliomys quercinus	NA	608	La Canyada, Alacant	06.07.2022	Nest-box	Newborn	F	Yes
NA	Iberomys cabrerae	NA	585	San Juan de Requena, València	30.06.2022	Sherman trap	Adult	F	Yes
NA	Iberomys cabrerae	NA	622	Aras de los Olmos, València	20.07.2022	Sherman trap	Adult	M	Yes
NA	Iberomys cabrerae	NA	625	Aras de los Olmos, València	21.07.2022	Sherman trap	Adult	F	Yes
NA	Iberomys cabrerae	NA	628	Aras de los Olmos, València	22.07.2022	Sherman trap	Adult	M	Yes
NA	Iberomys cabrerae	NA	631	Aras de los Olmos, València	22.07.2022	Sherman trap	Adult	F	Yes
NA	Iberomys cabrerae	NA	880	Ayora, València	09.08.2022	Sherman trap	Adult	M	Yes
NA	Iberomys cabrerae	NA	882	Ayora, València	09.08.2022	Sherman trap	Adult	F	Yes
NA	Iberomys cabrerae	NA	885	Ayora, València	09.09.2022	Sherman trap	Adult	M	Yes
NA	Microtus arvalis	NA	419	Mireceres del Tera, Zamora	28.05.2022	Ugglan trap	Adult	F	Yes
NA	Microtus arvalis	NA	423	Mireceres del Tera, Zamora	28.05.2022	Ugglan trap	Adult	F	Yes
NA	Microtus arvalis	NA	426	Cabreros del río, León	29.05.2022	Ugglan trap	Adult	M	Yes
NA	Microtus arvalis	NA	429	Cabreros del río, León	29.05.2022	Ugglan trap	Adult	F	Yes
NA	Microtus arvalis	NA	432	Cabreros del río, León	29.05.2022	Ugglan trap	Adult	F	Yes
NA	Microtus arvalis	NA	435	Cabreros del río, León	29.05.2022	Ugglan trap	Juvenile	M	Yes
NA	Microtus arvalis	NA	438	Cabreros del río, León	29.05.2022	Ugglan trap	Adult	F	Yes
NA	Microtus arvalis	NA	439	Cabreros del río, León	29.05.2022	Ugglan trap	Adult	M	Yes
NA	Microtus arvalis	NA	440	Cabreros del río, León	29.05.2022	Ugglan trap	Adult	M	Yes
NA	Mus spretus	NA	55	Paterna, València	29.05.2022	Ugglan trap	Adult	M	Yes
NA	Mus spretus	NA	58	Paterna, València	29.05.2022	Ugglan trap	Adult	M	Yes
NA	Mus spretus	NA	63	Paterna, València	29.05.2022	Ugglan trap	Adult	M	Yes
NA	Mus spretus	NA	70	Paterna, València	29.05.2022	Ugglan trap	Adult	M	Yes
NA	Mus spretus	NA	83	Paterna, València	29.05.2022	Ugglan trap	Adult	M	Yes
NA	Mus spretus	NA	99	Paterna, València	29.05.2022	Ugglan trap	Adult	M	Yes
NA	Mus spretus	NA	173	Paterna, València	29.05.2022	Ugglan trap	Adult	M	Yes
NA	Mus spretus	NA	180	Paterna, València	29.05.2022	Ugglan trap	Adult	M	Yes
NA	Mustela nivalis	NA	681	Canal de la Mina, Guarnizo, Cantabria	30.07.2022	Sherman trap	Adult	F	Yes
NA	Myodes glareolus	NA	651	Canal de la Mina, Guarnizo, Cantabria	28.07.2022	Sherman trap	Adult	M	Yes
NA	Myodes glareolus	NA	660	Canal de la Mina, Guarnizo, Cantabria	29.07.2022	Sherman trap	Adult	F	Yes
NA	Myodes glareolus	NA	675	Canal de la Mina, Guarnizo, Cantabria	30.07.2022	Sherman trap	Adult	M	Yes
NA	Myodes glareolus	NA	678	Canal de la Mina, Guarnizo, Cantabria	30.07.2022	Sherman trap	Adult	M	Yes
NA	Oryctolagus cuniculus	NA	904	La Canyada, Alacant	11.04.2022	Direct sample collection without trapping	Unknown	Unknown	Yes
NA	Rattus norvegivus	NA	900	Madrid	26.10.2022	Direct sample collection without trapping	Unknown	Unknown	Yes
NA	Rattus rattus	NA	9	Paterna, València	30.07.2022	Sherman trap	Adult	M	Yes
NA	Rattus rattus	NA	14	Paterna, València	30.07.2022	Sherman trap	Adult	M	Yes
NA	Rattus rattus	NA	94	Paterna, València	30.07.2022	Sherman trap	Adult	M	Yes
NA	Rattus rattus	NA	121	Paterna, València	30.07.2022	Sherman trap	Adult	M	Yes
NA	Rattus rattus	NA	583	San Juan de Requena, València	30.06.2022	Mesh trap	Adult	M	Yes
