## Supplementary material for "Complete genomes of DNA viruses in faecal samples from small terrestrial mammals in Spain": Table S2

### Sheet: Supplementary_table_2
Supplementary Table S2. Illumina reads and number of viral contigs obtained.
Pool	Host	Raw reads	Clean reads	Number of contigs – Metaspades	Number of contigs – MEGAHIT	Number of contigs >1KB – Clustered	Viral contigs – Virsorter2 output	HighQ or complete DNA virus
P38	Apodemus sylvaticus	22562770	19635804	560167	143727	65538	12396	41
P39	Apodemus sylvaticus	28324690	21520584	940877	161233	65049	6474	11
P40	Crocidura russula	23388858	16372126	373651	38609	16607	1596	8
P41	Eliomys quercinus	22967472	17274926	118780	16305	13242	1039	10
P42	Mus spretus	32127398	24256814	744990	160284	72377	7603	4
P43	Mus spretus	26262328	19962992	785558	157853	69078	7005	3
P44	Mus spretus	26775024	21978640	911876	191874	88307	7830	3
P45	Rattus rattus	32487106	24351412	982821	189247	70763	8103	5
P46	Myodes glareolus	15870200	11092620	536085	94653	33222	4240	4
P47	Sorex coronatus	15013410	10216158	36911	11430	7700	5626	1691
P48	Rattus norvegicus	26998510	11191780	187393	35789	14128	1847	6
P49	Erinaceus europaeus	31463932	23474368	131593	46838	27857	2398	12
