## Supplementary material for "Complete genomes of DNA viruses in faecal samples from small terrestrial mammals in Spain": Table S4

### Sheet: Supplementary_table_4
Supplementary Table S4. Descriptions, accession numbers, and proposed names for the novel MAVGs.
										BLASTn				BLASTp**
New MAVGs	Pool	Host	Length (nt)	Read pairs remapped to contig	Mean Coverage Depth	Coverage standard deviation	Bases covered by less than 10 reads (%)	Bases covered by less than 5 reads (%)	Terminal redundancy*	Closest relative	Closest relative acc.	Query coverage (%)	Query identity (%)	Closest protein	Closest protein Genbank acc.	Query coverage (%)	Query identity (%)	Proposed organism name	Genbank accession number	SRR accession number	Biosample	Bioproject
MAVG1	P38	Apodemus sylvaticus	7582	2360	41.77	34.76	26.0222	7.80797	yes	Papillomavirus apodemus 7726	BK066393.1	1	0.979	-	-	-	-	Apodemus sylvaticus papillomavirus	PQ576916	SRR30838303	SAMN43987038	PRJNA1167209
MAVG2	P38	Apodemus sylvaticus	7828	1340	22.88	10.73	15.419	7.95861	no	Rattus norvegicus papillomavirus 3	NC_028492.1	0.14	0.751	L1 protein [Rodent papillomavirus]	WES10437.1	1	0.79	Apodemus sylvaticus papillomavirus 2	PQ576917	SRR30838303	SAMN43987038	PRJNA1167209
MAVG3	P38	Apodemus sylvaticus	5329	14530	370.34	158.68	0	0	yes	Alphapolyomavirus aflavicollis	MG654477.1	1	0.9627	-	-	-	-	Apodemus sylvaticus polyomavirus	PQ576918	SRR30838303	SAMN43987038	PRJNA1167209
MAVG4	P41	Eliomys quercinus	36545	69853	252.62	73.88	0.0109454	0.00572631	yes	Taphozous bat adenovirus	PP711819.1	0.04	0.6897	DNA-directed DNA polymerase [Rhinolophus ferrumequinum adenovirus]	WZK92861.1	0.96	0.6541	Eliomys quercinus adenovirus	PQ576919	SRR30838297	SAMN43987041	PRJNA1167209
MAVG5	P40	Crocidura russula	1838	5707	357.58	693.74	2.39391	1.30577	no	Human associated cyclovirus 6 strain RI46/ITA	MZ201304.1	0.99	0.9786	-	-	-	-	Crocidura russula feces associated cyclovirus	PQ576920	SRR30838298	SAMN43987040	PRJNA1167209
MAVG6	P38	Apodemus sylvaticus	2203	291	17.41	7.04	11.9837	1.63414	yes	Myotis emarginatus feces associated gemycircularvirus 2 isolate MAVG24	PP410082.1	1	0.9368	-	-	-	-	Apodemus sylvaticus feces associated gemycircularvirus 1	PQ576921	SRR30838303	SAMN43987038	PRJNA1167209
MAVG7	P38	Apodemus sylvaticus	2184	193	11.54	3.91	29.533	3.34249	yes	Gemycircularvirus isolate rfb198gen9	MW182989.1	0.78	0.8951	-	-	-	-	Apodemus sylvaticus feces associated gemycircularvirus 2	PQ576922	SRR30838303	SAMN43987038	PRJNA1167209
MAVG8	P38	Apodemus sylvaticus	2232	437	26.36	6.35	1.74731	0.537634	yes	Gerygone associated gemycircularvirus 2	NC_025735.1	0.56	0.8996	-	-	-	-	Apodemus sylvaticus feces associated gemycircularvirus 3	PQ576923	SRR30838303	SAMN43987038	PRJNA1167209
MAVG9	P38	Apodemus sylvaticus	2192	189	11.3	3.35	31.5237	1.23175	yes	Genomoviridae sp. isolate ctbh39	NC_076298.1	0.97	0.9339	-	-	-	-	Apodemus sylvaticus feces associated gemycircularvirus 4	PQ576924	SRR30838303	SAMN43987038	PRJNA1167209
MAVG10	P38	Apodemus sylvaticus	2174	159	9.53	4.73	54.5538	13.0635	yes	Gemycircularvirus isolate thr96gen12	MW183023.1	0.55	0.8272	-	-	-	-	Apodemus sylvaticus feces associated gemycircularvirus 5	PQ576925	SRR30838303	SAMN43987038	PRJNA1167209
MAVG11	P38	Apodemus sylvaticus	2209	877	52.9	22.67	0.452694	0.0452694	yes	Robinz virus RP_384	MZ350977.1	0.58	0.9292	-	-	-	-	Apodemus sylvaticus feces associated gemycircularvirus 6	PQ576926	SRR30838303	SAMN43987038	PRJNA1167209
MAVG12	P38	Apodemus sylvaticus	2125	121	7.81	3.79	68.3765	19.5294	no	Pacific flying fox faeces associated gemycircularvirus-2 isolate Tbat	NC_038485.1	0.47	0.7861	-	-	-	-	Apodemus sylvaticus feces associated gemycircularvirus 7	PQ576927	SRR30838303	SAMN43987038	PRJNA1167209
MAVG13	P47	Sorex coronatus	2098	183	11.57	4.97	39.0848	6.48236	yes	Red panda feces-associated gemycircularvirus	MZ556180.1	0.53	0.6977	-	-	-	-	Sorex coronatus feces associated gemyciruclarvirus 1	PQ576928	SRR30838302	SAMN43987047	PRJNA1167209
MAVG14	P47	Sorex coronatus	2188	141	8.15	3.94	68.7386	17.5046	yes	Spider associated circular virus 1	MH545504.1	0.84	0.6852	-	-	-	-	Sorex coronatus feces associated gemyciruclarvirus 2	PQ576929	SRR30838302	SAMN43987047	PRJNA1167209
MAVG15	P47	Sorex coronatus	2069	1404	89.6	50.44	0.0966651	0	yes	Rhinopithecus-associated genomovirus 3	OR028747.1	0.53	0.6863	-	-	-	-	Sorex coronatus feces associated gemyciruclarvirus 3	PQ576930	SRR30838302	SAMN43987047	PRJNA1167209
MAVG16	P47	Sorex coronatus	2220	2846	168.31	63.94	0.27027	0	yes	Gemycircularvirus isolate rob180gen1	MW183061.1	0.55	0.8937	-	-	-	-	Sorex coronatus feces associated gemyciruclarvirus 4	PQ576931	SRR30838302	SAMN43987047	PRJNA1167209
MAVG17	P47	Sorex coronatus	2378	132	7.11	3.21	78.217	21.6148	no	Geminiviridae sp.	MT205958.1	0.69	0.928	-	-	-	-	Sorex coronatus feces associated genomovirus 1	PQ576932	SRR30838302	SAMN43987047	PRJNA1167209
MAVG18	P47	Sorex coronatus	2116	2384	147.84	45.28	0	0	yes	Genomoviridae sp.	OR370034.1	0.44	0.7307	-	-	-	-	Sorex coronatus feces associated gemyciruclarvirus 5	PQ576933	SRR30838302	SAMN43987047	PRJNA1167209
MAVG19	P47	Sorex coronatus	2045	534	34.37	20.93	3.81418	0.929095	yes	Genomoviridae sp. isolate ctij207	NC_076319.1	0.53	0.7768	-	-	-	-	Sorex coronatus feces associated gemyciruclarvirus 6	PQ576934	SRR30838302	SAMN43987047	PRJNA1167209
MAVG20	P47	Sorex coronatus	2131	978	60.54	14.64	0.0938527	0	yes	Tick-associated gemycircularvirus 1 isolate Tick094genomoC1	ON456894.1	0.53	0.9417	-	-	-	-	Sorex coronatus feces associated gemyciruclarvirus 7	PQ576935	SRR30838302	SAMN43987047	PRJNA1167209
MAVG21	P47	Sorex coronatus	2383	799	43.6	12.73	0.0839278	0	yes	-	-	-	-	Putative capsid protein [Genomoviridae sp.]	QJI53640.1	0.99	0.632	Sorex coronatus feces associated genomovirus 2	PQ576936	SRR30838302	SAMN43987047	PRJNA1167209
MAVG22	P47	Sorex coronatus	2155	1030	62.72	21.78	0.232019	0.232019	yes	Pacific flying fox faeces associated gemycircularvirus-2	KT732793.1	0.19	0.7548	Capsid protein [Red panda feces-associated gemycircularvirus]	UBJ26138.1	0.98	0.5437	Sorex coronatus feces associated gemyciruclarvirus 8	PQ576937	SRR30838302	SAMN43987047	PRJNA1167209
MAVG23	P47	Sorex coronatus	2114	5097	315.69	90.22	0	0	yes	Gemycircularvirus isolate cfe153gen3	MW183026.1	0.29	0.7581	-	-	-	-	Sorex coronatus feces associated gemyciruclarvirus 9	PQ576938	SRR30838302	SAMN43987047	PRJNA1167209
MAVG24	P47	Sorex coronatus	2212	26159	1549.75	446.78	0	0	yes	Flumine genomovirus 4	OM953882.1	0.64	0.943	-	-	-	-	Sorex coronatus feces associated gemyciruclarvirus 10	PQ576939	SRR30838302	SAMN43987047	PRJNA1167209
MAVG25	P47	Sorex coronatus	2126	7163	441.1	131.68	0	0	yes	Genomoviridae sp.	OQ198105.1	0.19	0.7718	Capsid protein [Gemycircularvirus]	QVW56555.1	0.88	0.4699	Sorex coronatus feces associated gemyciruclarvirus 11	PQ576940	SRR30838302	SAMN43987047	PRJNA1167209
