## Supplementary material for "Complete genomes of DNA viruses in faecal samples from small terrestrial mammals in Spain": Table S5

### Sheet: Hoja1
Supplementary Table S5. Genome information for MAVG1 and MAVG2 papillomaviruses.
MAVG1	Position	Length	Length (aa)	Molecular Mass (Kda)	pI	TATA box TATA[A/T]A[A/T])	AATAAA (Polyadenilation site)	E1BS (AT(A/G/T)G(C/T)(C/T))	E2BS (ACC-N6-GGT)	CX2CX29CX2C	LXCXE	GX4GKS/T	LX6LX6LX6L	NLS
E6	1-420	420	140	15.83	9.1	-	-	-	-	27-63;100-136	-	-	-	-
E7	384-746	363	121	13.13	4.56	-	-	-	-	73-109	-	-	-	-
E1	733-2598	1866	622	69.94	5.79	-	-	-	-	-	-	447-454	-	77-111//437467
E4	2799-3107	309	103	11.76	9.61	-	-			-	-	-	-	-
E2	2540-3715	1176	392	44.78	7.69	-	-	-	-	-	-	-	-	186-221//216-246
L2	3755-5377	1623	541	58.5	4.63	-	3854-3859	-	-	-	-	-	-	526-536
L1	5388-5932	1545	514	58.97	8.24	-	-	-	-	-	-	-	-	585-516
NCR1	6933-7582	650	-	-	-	7018-7024;7073-7079;7545-7551	7121-7126	6929-6934;6957-6962;7403-7408;7485-7490;7509-7514	7352-7363	-	-	-	-	-
MAVG2	Position	Length	Length (aa)	Molecular Mass (Kda)	pI	TATA box TATA[A/T]A[A/T])	AATAAA (Polyadenilation site)	E1BS (AT(A/G/T)G(C/T)(C/T)	E2BS (ACCX6GGT)	CX2CX29CX2C	LXCXE	GX4GKS/T	LX6LX6LX6L	NLS
E6	1-522	522	174	19.6	8.83	-	-	34-39	51-62	61-97;134-170	-	-	-	-
E7	422-811	390	130	14.53	4.73	518-524	-	-	-	88-124	54-58	-	-	-
E1	795-2615	1821	607	69.34	5.74	-		-	-	-	-	434-441	-	104-114
E2	2557-4290	1734	578	63.22	9.13	-	-	-	-	-	-	-	-	382-390
L2	4417-5976	1560	520	56.01	5.46		4516-4521	5164-5169	-	-	-	-	-	498-512
L1	5990-7489	1500	500	56.74	7.59			-	-	-	-	-	-	488-498
NCR2	3413-3538	126	-	-	-		4314-4319	-	-	-	-	-	-	-
NCR1		339	-	-	-		7502-7507	-	7521-7532; 7629-7640; 7672-7683; 7823-6	-	-	-	-	-
NLS: Nuclear localization signals. Predicted by cNLS Mapper. Kosugi, S., Hasebe, M., Tomita, M., & Yanagawa, H. (2009). Systematic identification of cell cycle-dependent yeast nucleocytoplasmic shuttling proteins by prediction of composite motifs. Proceedings of the National Academy of Sciences, 106(25), 10171–10176. https://doi.org/10.1073/pnas.0900604106
