## Supplementary material for "Complete genomes of DNA viruses in faecal samples from small terrestrial mammals in Spain": Table S6

### Sheet: Hoja1
Supplementary Table S6. Genome information for MAVG3 polyomavirus.
MAVG3	Start (bp)	End (bp)	Product size (nt)	Product size (aa)	BLASTn
					Query coverage	Identity	Genbank acc.	Length (aa)
VP1	1362	2528	1167	389	0.98	0.9531	AKP56097.1 Rattus norvegicus polyomavirus 1	384
VP2	368	1408	1041	347	1	0.9884	YP_010087523.1 Alphapolyomavirus aflavicollis	346
VP3	722	1408	687	229	1	0.9386	YP_010087524 Alphapolyomavirus aflavicollis	228
ALTO	3890	4540	561	187	1	0.9247	YP_010087529.1 Alphapolyomavirus aflavicollis	186
Large T Antigen	5030	5329	300	795	0.96	0.9779	AWD33700.1 Alphapolyomavirus aflavicollis	767
	2547	4631	2085
Middle T Antigen	4685	5257	573	399	1	0.9523	YP_010087528.1 Alphapolyomavirus aflavicollis	398
	3980	4603	624
Small T Antigen	4670	5329	660	220	0.88	0.9793	YP_010087530.1 Alphapolyomavirus aflavicollis	194
Protein	Name	Motif	MAVG3 amino acid position
Large T Antigen	PP2A-B’ binding site	[LM]XX[ILV]XE	782-787
	DnaJ	HPDKGG	66-71
	YG(S/T)	YGS/T	131-133
	pRB1	LXCXE	155-159
	TPPK	TPKK	281-284
	NLS		210-231
	T antigen Ori binding		293-385
	DNA-binding domain A	SNRT	309-312
	DNA-binding domain B	HRVSA	359-363
	Zinc finger motif	CX2CX8HX3H	458-475
	ATPase	GPX3GKT	580-587
	ATPase	GX3VNLE	659-666
	CR1	LXXLL	37-41, 75-79
Small T Antigen	PP2A-B’ binding site	[LM]XX[ILV]XE	-
	DnaJ	HPDKGG	66-71
	Small/middle T antigen domain		54-73
	Zinc binding domain	CX7,8CXCX2CX5HX15,16CXCX2C	-
NLS: Nuclear localization signals. Predicted by cNLS Mapper. Kosugi, S., Hasebe, M., Tomita, M., & Yanagawa, H. (2009). Systematic identification of cell cycle-dependent yeast nucleocytoplasmic shuttling proteins by prediction of composite motifs. Proceedings of the National Academy of Sciences, 106(25), 10171–10176. https://doi.org/10.1073/pnas.0900604106
